# Ongoing genome doubling promotes evolvability and immune dysregulation in ovarian cancer

**DOI:** 10.1101/2024.07.11.602772

**Authors:** Andrew McPherson, Ignacio Vázquez-García, Matthew A. Myers, Matthew Zatzman, Duaa Al-Rawi, Adam Weiner, Samuel Freeman, Neeman Mohibullah, Gryte Satas, Marc J. Williams, Nicholas Ceglia, Allen W. Zhang, Jun Li, Jamie L.P. Lim, Michelle Wu, Seongmin Choi, Eliyahu Havasov, Diljot Grewal, Hongyu Shi, Minsoo Kim, Roland Schwarz, Tom Kaufmann, Khanh Ngoc Dinh, Florian Uhlitz, Julie Tran, Yushi Wu, Ruchi Patel, Satish Ramakrishnan, DooA Kim, Justin Clarke, Hunter Green, Emily Ali, Melody DiBona, Nancy Varice, Ritika Kundra, Vance Broach, Ginger J. Gardner, Kara Long Roche, Yukio Sonoda, Oliver Zivanovic, Sarah H. Kim, Rachel N. Grisham, Ying L. Liu, Agnes Viale, Nicole Rusk, Yulia Lakhman, Lora H. Ellenson, Simon Tavaré, Samuel Aparicio, Dennis S. Chi, Carol Aghajanian, Nadeem R. Abu-Rustum, Claire F. Friedman, Dmitriy Zamarin, Britta Weigelt, Samuel F. Bakhoum, Sohrab P. Shah

**Author notes:** equal contribution (Andrew McPherson, Ignacio Vázquez-García). Corresponding authors: Sohrab P. Shah Andrew McPherson.

## Abstract

Whole-genome doubling (WGD) is a critical driver of tumor development and is linked to drug resistance and metastasis in solid malignancies. Here, we demonstrate that WGD is an ongoing mutational process in tumor evolution. Using single-cell whole-genome sequencing, we measured and modeled how WGD events are distributed across cellular populations within tumors and associated WGD dynamics with properties of genome diversification and phenotypic consequences of innate immunity. We studied WGD evolution in 65 high-grade serous ovarian cancer (HGSOC) tissue samples from 40 patients, yielding 29,481 tumor cell genomes. We found near-ubiquitous evidence of WGD as an ongoing mutational process promoting cell-cell diversity, high rates of chromosomal missegregation, and consequent micronucleation. Using a novel mutation-based WGD timing method, `doubleTime`, we delineated specific modes by which WGD can drive tumor evolution: (i) unitary evolutionary origin followed by significant diversification, (ii) independent WGD events on a pre-existing background of copy number diversity, and (iii) evolutionarily late clonal expansions of WGD populations. Additionally, through integrated single-cell RNA sequencing and high-resolution immunofluorescence microscopy, we found that inflammatory signaling and cGAS-STING pathway activation result from ongoing chromosomal instability and are restricted to tumors that remain predominantly diploid. This contrasted with predominantly WGD tumors, which exhibited significant quiescent and immunosuppressive phenotypic states. Together, these findings establish WGD as an evolutionarily ‘active’ mutational process that promotes evolvability and dysregulated immunity in late stage ovarian cancer.
