## Supplementary Table 1 for "Ongoing genome doubling promotes evolvability and immune dysregulation in ovarian cancer"

### Sheet: MSK SPECTRUM - Patients
patient_id	patient_isabl_id	patient_dmp_id	patient_age_at_diagnosis	gyn_diagnosis_chemo_intent_description	gyn_diagnosis_figo_stage	gyn_diagnosis_histology	wgd_class	fraction_wgd	consensus_signature	consensus_hr_status	wgs_signature	scwgs_signature
SPECTRUM-OV-002	SHAH_H000004	P-0039615	67	Primary	IVB	HGS	Prevalent WGD	1	FBI	HRP	FBI	FBI
SPECTRUM-OV-003	SHAH_H000005	P-0039726	61	NACT/IDS	IIIC	HGS	Prevalent WGD	1	HRD-Dup	HRD	HRD-Dup	HRD-Dup
SPECTRUM-OV-004	SHAH_H000029	P-0039734	71	Primary	IIIC	HGS	Rare WGD	0.0318792	FBI	HRP	Undetermined	FBI
SPECTRUM-OV-006	SHAH_H000030	P-0040154	64	NACT/IDS	IIIC	HGS	Rare WGD	0.087473	HRD-Dup	HRD		HRD-Dup
SPECTRUM-OV-007	SHAH_H000006	P-0040980	43	Primary	IIIC	HGS	Rare WGD	0.0117647	HRD-Dup	HRD	HRD-Dup	HRD-Dup
SPECTRUM-OV-008	SHAH_H000011	P-0041572	61	Primary	IIIC	HGS	Prevalent WGD	1	HRD-Dup	HRD	HRD-Dup	HRD-Del
SPECTRUM-OV-009	SHAH_H000013	P-0042164	47	Primary	IVB	HGS	Rare WGD	0.0139512	HRD-Dup	HRD	HRD-Dup	HRD-Dup
SPECTRUM-OV-014	SHAH_H000009	P-0042548	81	NACT/IDS	IIIC	HGS	Prevalent WGD	1	FBI	HRP	FBI	FBI
SPECTRUM-OV-022	SHAH_H000019	P-0043571	55	Primary	IIIB	HGS	Rare WGD	0.0651193	HRD-Dup	HRD	HRD-Dup	HRD-Dup
SPECTRUM-OV-024	SHAH_H000020	P-0044784	81	NACT/IDS	IIIC	HGS	Prevalent WGD	1	FBI	HRP	FBI	FBI
SPECTRUM-OV-025	SHAH_H000021	P-0044084	72	Primary	IIIC	HGS	Prevalent WGD	1	HRD-Del	HRD	HRD-Del	HRD-Del
SPECTRUM-OV-026	SHAH_H000022	P-0043587	54	Primary	IVB	HGS	Rare WGD	0.00434783	HRD-Dup	HRD	HRD-Dup	HRD-Dup
SPECTRUM-OV-031	SHAH_H000023	P-0045494	53	Primary	IVB	HGS	Rare WGD	0.0196078	HRD-Dup	HRD	HRD-Dup	HRD-Dup
SPECTRUM-OV-036	SHAH_H000039	P-0045589	74	Primary	IIIC	HGS	Prevalent WGD	1	HRD-Del	HRD	HRD-Del	FBI
SPECTRUM-OV-037	SHAH_H000024	P-0046401	42	Primary	IVB	HGS	Rare WGD	0.0336788	FBI	HRP	FBI	HRD-Dup
SPECTRUM-OV-044	SHAH_H000162	P-0047453	67	Primary	IVB	HGS	Prevalent WGD	0.998789	FBI	HRP		FBI
SPECTRUM-OV-045	SHAH_H000031	P-0047947	54	Primary	IVB	HGS	Prevalent WGD	0.991005	FBI	HRP	Undetermined	FBI
SPECTRUM-OV-046	SHAH_H000226	P-0049265	51	NACT/IDS	IIIC	HGS	Rare WGD	0.0856698	HRD-Dup	HRD		HRD-Dup
SPECTRUM-OV-049	SHAH_H000036	P-0048524	65	Primary	IVB	HGS	Prevalent WGD	1	HRD-Dup	HRD	HRD-Dup	HRD-Dup
SPECTRUM-OV-050	SHAH_H000033	P-0051015	75	Primary	IIIC	HGS	Rare WGD	0.0127389	HRD-Dup	HRD	HRD-Dup	HRD-Dup
SPECTRUM-OV-051	SHAH_H000034	P-0048525	65	Primary	IIIC	HGS	Prevalent WGD	1	FBI	HRP	FBI	FBI
SPECTRUM-OV-052	SHAH_H000035	P-0048670	59	NACT/IDS	IVB	HGS	Prevalent WGD	1	FBI	HRP	FBI	FBI
SPECTRUM-OV-065	SHAH_H000041	P-0051130	74	Primary	IIIC	HGS	Prevalent WGD	1	FBI	HRP	FBI	FBI
SPECTRUM-OV-068	SHAH_H000180	P-0052385	69	Primary	IIIC	HGS	Prevalent WGD	1	HRD-Del	HRD	HRD-Del	HRD-Del
SPECTRUM-OV-070	SHAH_H000181	P-0052359	68	NACT/IDS	IIIC	HGS	Rare WGD	0.0485981	HRD-Dup	HRD	HRD-Dup	HRD-Dup
SPECTRUM-OV-071	SHAH_H000182	P-0052808	68	Primary	IVB	HGS	Prevalent WGD	1	HRD-Del	HRD		HRD-Del
SPECTRUM-OV-075	SHAH_H000213	P-0054073	39	NACT/IDS	IVB	HGS	Prevalent WGD	0.961669	HRD-Dup	HRD	HRD-Dup	HRD-Dup
SPECTRUM-OV-080	SHAH_H000338	P-0055809	55	NACT/IDS	IVB	HGS	Rare WGD	0.0847458	FBI	HRP	Undetermined	FBI
SPECTRUM-OV-081	SHAH_H000340	P-0056102	64	Primary	IVB	HGS	Prevalent WGD	0.697011	TD	HRP	Undetermined	TD
SPECTRUM-OV-082	SHAH_H000339	P-0055908	67	Primary	IVB	HGS	Prevalent WGD	1	HRD-Del	HRD	HRD-Del	HRD-Del
SPECTRUM-OV-083	SHAH_H000342	P-0056224	58	Primary	IVB	HGS	Prevalent WGD	1	FBI	HRP	FBI	FBI
SPECTRUM-OV-105	SHAH_H000705	P-0059884	55	Primary	IVB	HGS	Prevalent WGD	1	FBI	HRP	FBI	FBI
SPECTRUM-OV-107	SHAH_H000708	P-0060366	59	Primary	IVA	HGS	Prevalent WGD	0.997912	FBI	HRP	FBI	FBI
SPECTRUM-OV-110	SHAH_H000706	P-0059753	56	Primary	IVB	HGS	Prevalent WGD	0.982456	HRD-Del	HRD	HRD-Del	FBI
SPECTRUM-OV-115	SHAH_H001749	P-0060627	53	Primary	IVB	HGS	Rare WGD	0.0383632	HRD-Dup	HRD	HRD-Dup	HRD-Dup
SPECTRUM-OV-118	SHAH_H001753	P-0061784	58	Primary	IVB	HGS	Prevalent WGD	1	HRD-Dup	HRD	HRD-Dup	HRD-Dup
SPECTRUM-OV-125	SHAH_H002209	P-0064317	50	Primary	IVB	HGS	Prevalent WGD	0.708333	HRD-Dup	HRD		HRD-Dup
SPECTRUM-OV-129	SHAH_H002135	P-0064308	55	NACT/IDS	IVA	HGS	Prevalent WGD	1	HRD-Del	HRD		HRD-Del
SPECTRUM-OV-133	SHAH_H002023	P-0066666	55	NACT/IDS	IVB	HGS	Prevalent WGD	1	HRD-Del	HRD		HRD-Del
SPECTRUM-OV-139	SHAH_H002102	P-0071512	52	Primary	IIIA2	HGS	Rare WGD	0.133333	HRD-Dup	HRD		HRD-Dup
